# Graded Hair Cell Ablation Reveals Functional Redundancy in the Mature Mouse Vestibular System

**DOI:** 10.1101/2025.11.27.691044

**Authors:** Tian Wang, Davood K. Hosseini, Ahmad Mahhoudi, Zahra N. Sayyid, Jun He, Caroline Sit, Zelma G. Iriarte Oporto, Hong Zhu, Wu Zhou, Alan G. Cheng

## Abstract

Inner ear hair cells are mechanoreceptors critical for hearing and balance. Damage to vestibular hair cells causes balance impairment, yet it is unclear whether hair cell loss correlates with vestibular dysfunction. In this study, we ablated hair cells in *Pou4f3^DTR/+^* mice with diphtheria toxin (DT), and found a dose-dependent decrease in hair cell survival in both the macula and crista ampullaris, including loss of type I and II hair cells in the striolar/central and extrastriolar/peripheral regions. Responses to linear acceleration, measured by the translational vestibulo-ocular reflex (tVOR) and vestibular sensory evoked potential (VsEP), were intact with 25% or more hair cell survival in the macula, and diminished only when hair cell survival decreased further. By contrast, rotational vestibulo-ocular reflex (rVOR) responses were significantly reduced with ∼31% hair cell survival in the cristae. Further, single-unit recordings of vestibular afferents from cristae and maculae showed more irregular and reduced firing rates, but only those corresponding to cristae displayed reduced sensitivity to head rotation. Limited hair cell regeneration was observed in the extrastriolar/peripheral regions of both maculae and cristae 6 months post ablation, although no significant recovery of the VORs was observed. Thus, the adult mouse vestibular end organs display different degrees of redundancy, demonstrating robust responses to head rotation and linear acceleration despite loss of most hair cells.
