## Supplementary material for "Graded Hair Cell Ablation Reveals Functional Redundancy in the Mature Mouse Vestibular System": supp fig 1 + 4 supp tables: Table 1 Strain-dependent animal survival after DT injection.xlsx

### Sheet: Sheet1
Table 1. Strain-dependent animal survival after DT injection
No supplements and FVB					Supplements and FVB*					C57/bl6
DT	Background	# of surviving / injected mice	% of surviving mice		DT	Background	# of surviving / injected mice*	% of surviving mice*		DT	Background	# of surviving / injected mice	% of surviving mice
15ng/g	FVB	5/13	0.385		15ng/g	FVB	8/8	1		15ng/g	N/A	N/A	N/A
15ng/gx2	FVB	1/3	0.33		15ng/gx2	N/A	N/A	N/A		15ng/gx2	N/A	N/A	N/A
20ng/gx2	FVB	0/3	0		20ng/gx2	N/A	N/A	N/A		20ng/gx2	N/A	N/A	N/A
25ng/gx2	FVB	0/5	0		25ng/gx2	FVB	22/27	0.81		25ng/gx2	C57/BL6	13/13	1
35ng/gx2	FVB	0/5	0		35ng/gx2	FVB	21/33	0.63		35ng/gx2	N/A	N/A	N/A
50ng/gx2	N/A	N/A	N/A		50ng/gx2	FVB	5/10	0.5		50ng/gx2	C57/BL6	9/9	1
					*SubQ Ringer's solution 3 times per days with nutrical for 2 weeks.
