## Supplementary material for "Graded Hair Cell Ablation Reveals Functional Redundancy in the Mature Mouse Vestibular System": supp fig 1 + 4 supp tables: Table 2 DT induces dose-dependent hair cell loss in the maculae and cristae at 2 weeks.xlsx

### Sheet: Sheet1
Table 2. Cell Counting in Utricle and Crista 2 Weeks Post DT Injection
	Region	Cell Type	15 ng/g		25 ng/gx2		35 ng/gx2		50 ng/gx2
			Control	DTR	Control	DTR	Control	DTR	Control	DTR
Utricle	Extrastriola	Total HCs	226.2 ± 14.3	132.1 ± 16.7	226.6 ± 14.1	60.7 ± 19.4	228.0 ± 5.1	21.7 ± 6.5	222.3 ± 12.1	42.7 ± 11.6
		Type I HCs	143.9 ± 13.3	98.0 ± 16.7	141.1 ± 9.6	42.4 ± 19.4	145.0 ± 10.4	9.1 ± 2.6	126.8 ± 7.6	21.0 ± 11.7
		Type II HCs	84.1 ± 9.1	34.1 ± 10.9	85.6 ± 12.9	18.3 ± 8.3	83.0 ± 11.7	12.6 ± 5.9	95.4 ± 8.8	21.8 ± 9.1
	Striola	Total HCs	212.8 ± 16.8	114.3 ± 17.2	212.1 ± 3.6	50.1 ± 17.6	213.0 ± 4.6	14.0 ± 6.2	188.4 ± 22.0	32.3 ± 18.5
		Type I HCs	129.4 ± 6.7	81.1 ± 15.4	140.4 ± 14.5	36.2 ± 14.4	148.3 ± 5.7	5.7 ± 3.4	109.3 ± 20.5	19.0 ± 14.9
		Type II HCs	82.0 ± 9.9	33.2 ± 7.0	71.7 ± 12.6	13.9 ± 5.2	64.8 ± 9.1	8.3 ± 4.8	79.2 ± 12.6	13.3 ± 5.7
Cristae	Peripheral zone	Total HCs	N/A	N/A	49.7 ± 9.6	15.7 ± 4.5	N/A	N/A	53.8 ± 5.2	9.6 ± 1.8
		Type I HCs	N/A	N/A	33.0 ± 6.1	10.7 ± 4.0	N/A	N/A	37.0 ± 6.3	6.0 ± 2.4
		Type II HCs	N/A	N/A	16.7 ± 3.2	5.0 ± 1.7	N/A	N/A	14.8 ± 2.3	3.6 ± 1.2
	Central zone	Total HCs	N/A	N/A	42.0 ± 9.5	13.0 ± 4.7	N/A	N/A	49.6 ± 9.0	2.4 ± 1.0
		Type I HCs	N/A	N/A	28.3 ± 6.8	8.7 ± 3.2	N/A	N/A	34.2 ± 6.3	1.2 ± 0.4
		Type II HCs	N/A	N/A	13.7 ± 2.3	4.3 ± 1.6	N/A	N/A	14.8 ± 2.3	1.2 ± 0.4
Percentage of Surviving Hair Cells in Utricle and Crista 2 Weeks Post DT Injection
	Region	Cell Type	15 ng/g	25 ng/gx2	35 ng/gx2	50ng/gx2
Utricle	Extrastriola	Total HCs	58.4 ± 7.4%	26.8 ± 8.6%	9.5 ± 2.8%	19.2 ± 5.2%
		Type I HCs	68.1 ± 11.7%	30.0 ± 10.3%	6.3 ± 3.1%	16.6 ± 9.2%
		Type II HCs	40.5 ± 13.0%	21.4 ± 9.7%	15.2 ± 7.2%	22.8 ± 4.3%
	Striola	Total HCs	53.7 ± 8.1%	23.6 ± 8.3%	6.6 ± 3.0%	17.1 ± 9.8%
		Type I HCs	62.7 ± 12.0%	25.8 ± 10.3%	3.8 ± 2.3%	17.4 ± 13.7%
		Type II HCs	40.5 ± 8.5%	19.4 ± 11.7%	12.9 ± 7.4%	16.8 ± 11.0%
Cristae	Peripheral zone	Total HCs	N/A	31.5 ± 9.1%	N/A	17.8 ± 3.4%
		Type I HCs	N/A	32.3 ± 12.2%	N/A	16.2 ± 8.5%
		Type II HCs	N/A	30.0 ± 6.0%	N/A	24.3 ± 18.3%
	Central zone	Total HCs	N/A	31.0 ± 4.8%	N/A	4.8 ± 1.8%
		Type I HCs	N/A	30.6 ± 7.3%	N/A	3.5 ± 1.3%
		Type II HCs	N/A	31.7 ± 11.1%	N/A	8.1 ± 3.0%
