## Supplementary material for "Graded Hair Cell Ablation Reveals Functional Redundancy in the Mature Mouse Vestibular System": supp fig 1 + 4 supp tables: Table 3. Hair Cell Densities in Utricle and Crista Following DT-Induced Damage.xlsx

### Sheet: Sheet1
Table 3. Temporal Analysis of Hair Cell Densities in Utricle and Crista Following DT-Induced Damage
	Region	Cell Type	Dose	Control	2 weeks	6 months
Utricle	Extrastriola	Total HCs	25ng/gx2	254.3 ± 27.1	85.9 ± 9.3	130.3 ± 7.6
			50ng/gx2	221.3 ± 13.2	36.0 ± 5.2	78.3 ± 7.6
		Type I HCs	25ng/gx2	146.0 ± 14.8	63.4 ± 7.8	76.3 ± 9.3
			50ng/gx2	127.8 ± 7.1	15.2 ± 2.6	21.0 ± 1.0
		Type II HCs	25ng/gx2	108.3 ± 14.0	22.5 ± 5.2	54.0 ± 2.6
			50ng/gx2	93.5 ± 7.3	20.9 ± 4.5	57.3 ± 6.7
	Striola	Total HCs	25ng/gx2	247.0 ± 34.1	72.9 ± 8.3	90.0 ± 10.1
			50ng/gx2	197.1 ± 46.2	18.8 ± 3.3	42.0 ± 9.2
		Type I HCs	25ng/gx2	139.3 ± 23.7	56.3 ± 2.3	63.3 ± 6.0
			50ng/gx2	107.9 ± 24.8	12.6 ± 4.7	10.3 ± 4.5
		Type II HCs	25ng/gx2	107.7 ± 13.6	16.6 ± 8.2	26.7 ± 11.0
			50ng/gx2	89.2 ± 23.2	6.2 ± 4.9	37.7 ± 9.1
Cristae	Peripheral zone	Total HCs	25ng/gx2	49.7 ± 9.6	15.7 ± 4.5	31.0 ± 5.4
			50ng/gx2	53.8 ± 5.2	9.6 ± 1.8	15.0 ± 2.0
		Type I HCs	25ng/gx2	33.0 ± 6.1	10.7 ± 4.0	21.0 ± 6.5
			50ng/gx2	37.0 ± 3.5	6.0 ± 3.2	6.3 ± 2.5
		Type II HCs	25ng/gx2	28.3 ± 6.8	8.7 ± 2.1	12.8 ± 6.9
			50ng/gx2	34.2 ± 6.3	1.2 ± 0.4	2.7 ± 0.6
	Central zone	Total HCs	25ng/gx2	42.0 ± 9.5	13.0 ± 2.0	17.3 ± 8.4
			50ng/gx2	49.6 ± 9.0	2.4 ± 0.9	5.7 ± 0.6
		Type I HCs	25ng/gx2	16.7 ± 4.9	5.0 ± 1.0	10.0 ± 2.2
			50ng/gx2	14.8 ± 2.3	3.6 ± 2.7	8.7 ± 2.1
		Type II HCs	25ng/gx2	13.7 ± 3.2	4.3 ± 1.5	4.5 ± 1.7
			50ng/gx2	14.8 ± 2.3	1.2 ± 0.4	3.0 ± 0.0
