## Supplementary material for "Graded Hair Cell Ablation Reveals Functional Redundancy in the Mature Mouse Vestibular System": supp fig 1 + 4 supp tables: Table 4. Single vestibular afferent recordings in control and DT-treated mice at 3 months post DT treatment_V1.xlsx

### Sheet: Sheet1
Table 4. Summary of single vestibular afferent recordings in control and DT-treated mice at 3 months post DT treatment.
		Firing Rate			Firing Rate					Firing Rate			Firing Rate					Firing Rate			Firing Rate
	WT#	Average	SEM	DT#	Average	SEM			WT#	Average	SEM	DT#	Average	SEM			WT#	Average	SEM	DT#	Average	SEM
All-reg	106	73.8776	1.87849	56	51.6565	3.05007		Otolith regular	48	67.728	2.93736	21	53.3275	4.63108		Canal regular	52	79.8374	2.28072	17	55.8957	4.0904
All-irregular	89	60.6835	4.7129	142	49.2161	3.15858		Otolith-irregular	32	67.9486	9.19716	52	56.0255	6.67737		Canal-irregular	29	60.0442	8.12509	30	33.9165	5.20696
		CV*			CV*					CV*			CV*					CV*			CV*
		Average	SEM		Average	SEM				Average	SEM		Average	SEM				Average	SE		Average	SE
All-reg		0.0503042	0.00172549		0.0665257	0.0025288		Otolith regular		0.0466676	0.00224587		0.0662217	0.00381841		Canal regular		0.0512652	0.00207846		0.0649785	0.00346306
All-irregular		0.337071	0.0185765		0.306206	0.0161245		Otolith-irregular		0.389931	0.0374436		0.332425	0.027736		Canal-irregular		0.281972	0.0246417		0.296887	0.0279979
All-responsive	195			198				All-responsive	80			73				All-responsive	81			47
Non-responsive	34			78
Non-responsive%	17.4359			39.3939
#WT=4 mice, DT=5 mice										Gain			Gain					Gain			Gain
CV=coefficient of variation*										Average	SEM		Average	SEM				Average	SEM		Average	SEM
								Otolith regular		42.6894	4.69326		59.0579	12.4244		Canal regular		0.146198	0.0121523		0.0960035	0.023994
								Otolith-irregular		121.231	23.9579		108.782	23.4424		Canal-irregular		0.283137	0.0396977		0.247231	0.022944
										Phase			Phase					Phase			Phase
										Average	SEM		Average	SEM				Average	SEM		Average	SEM
								Otolith regular		33.1691	16.3777		26.1548	25.312		Canal regular		3.4669	4.00832		-7.459	11.198
								Otolith-irregular		20.4482	21.2812		22.367	15.1738		Canal-irregular		0.391273	5.78345		-1.984	6.26221
										Distortion			Distortion					Distortion			Distortion
										Average	SEM		Average	SEM				Average	SEM		Average	SEM
								Otolith regular		12.4484	2.93836		17.5816	5.58464		Canal regular		7.19728	0.851209		13.138	1.82956
								Otolith-irregular		22.6372	3.04737		29.2641	3.65451		Canal-irregular		14.723	1.61376		14.9347	1.2891
